# Single-Cell Analysis Reveals Tissue-Specific T Cell Adaptation and Clonal Distribution Across the Human Gut-Liver-Blood Axis

**DOI:** 10.1101/2025.03.11.642626

**Authors:** Ran Ran, Merve Uslu, Mohd Farhan Siddiqui, Douglas K. Brubaker, Martin Trapecar

## Abstract

Understanding T cell clonal relationships and tissue-specific adaptations is crucial for deciphering human immune responses, particularly within the gut-liver axis. We performed paired single-cell RNA and T cell receptor sequencing on matched colon (epithelium, lamina propria), liver, and blood T cells from the same human donors. This approach tracked clones across sites and assessed microenvironmental impacts on T cell phenotype. While some clones were shared between blood and tissues, colonic intraepithelial lymphocytes (IELs) exhibited limited overlap with lamina propria T cells, suggesting a largely resident population. Furthermore, tissue-resident memory T cells (TRM) in the colon and liver displayed distinct transcriptional profiles. Notably, our analysis suggested that factors enriched in the liver microenvironment may influence the phenotype of colon lamina propria TRM. This integrated single-cell analysis maps T cell clonal distribution and adaptation across the gut-liver-blood axis, highlighting a potential liver role in shaping colonic immunity.
