## Supplemental Table 2 for "Single-Cell Analysis Reveals Tissue-Specific T Cell Adaptation and Clonal Distribution Across the Human Gut-Liver-Blood Axis"

### Sheet: CD4IELvsLP_DOWN
CD4IELvsLP_DOWN	Term	Overlap	P.value	Adjusted.P.value	Odds.Ratio	Combined.Score	Genes
1	Cytokine Signaling In Immune System R-HSA-1280215	29/702	5.67182e-12	3.24428e-09	5.50066	142.442	CCL3L1;PELI2;FASLG;PIK3CB;IFIT3;IFIT2;OASL;RELB;MYC;STX3;CCR2;MAP2K3;TGFB1;ANXA1;TNFSF14;TNFRSF12A;ANXA2;IL1R1;IFNGR1;IFNGR2;PRKCD;IL2;NFKB2;ISG20;IRF4;IL2RA;VIM;SOS2;CD44
2	Immune System R-HSA-168256	43/1943	1.65461e-08	4.73218e-06	2.98221	53.4326	CCL3L1;CD81;PELI2;FASLG;PIK3CB;IFIT3;IFIT2;RASGRP3;OASL;RELB;MYC;SLAMF7;NLRP3;ITGAV;CD59;LRRFIP1;STX3;CCR2;MAP2K3;TGFB1;ANXA1;TNFSF14;TNFRSF12A;ANXA2;IL1R1;IFNGR1;IFNGR2;PRKCD;SIAH1;PLAUR;UBE2A;BAIAP2;IL2;NFKB2;ISG20;AIM2;IRF4;IL2RA;CYSTM1;VIM;ATP6V0D1;SOS2;CD44
3	Signaling By Interleukins R-HSA-449147	18/453	1.41903e-07	2.70561e-05	4.98248	78.5644	MAP2K3;TGFB1;ANXA1;CCL3L1;ANXA2;IL1R1;PELI2;FASLG;PIK3CB;IL2;NFKB2;IRF4;MYC;IL2RA;STX3;VIM;SOS2;CCR2
4	Syndecan Interactions R-HSA-3000170	4/20	2.68727e-05	0.00384279	28.2929	297.765	TGFB1;ITGA6;ITGAV;THBS1
5	Hemostasis R-HSA-109582	16/576	6.37552e-05	0.00729359	3.37616	32.6153	TGFB1;ANXA2;PRKCD;PLAUR;SLC3A2;PIK3CB;ATP2B1;THBS1;GNA13;GNA15;MAFG;TAGLN2;ITGAV;ITGA6;CD44;S100A10
6	Interferon Signaling R-HSA-913531	9/200	8.19818e-05	0.0078156	5.44102	51.1947	ISG20;IFNGR1;IRF4;IFNGR2;PRKCD;IFIT3;CD44;IFIT2;OASL
7	Interferon Gamma Signaling R-HSA-877300	6/89	0.000148494	0.0121341	8.24765	72.7028	IFNGR1;IRF4;IFNGR2;PRKCD;CD44;OASL
8	Dissolution Of Fibrin Clot R-HSA-75205	3/13	0.000188739	0.0134948	33.7687	289.572	ANXA2;PLAUR;S100A10
9	Signal Transduction R-HSA-162582	39/2465	0.000254895	0.0162	1.99742	16.528	CCL3L1;LPAR2;FASLG;PIK3CB;PCSK5;THBS1;RASGRP3;GNA13;TUBA1B;GNA15;ACVR1C;MYC;CXCR3;LRIG1;NLRP3;PMEPA1;ITGAV;CCR7;TBL1X;CKB;CCR2;TGIF1;TCF7L2;TGFB1;ANXA1;GPR35;PRKCD;BAIAP2;IL2;DHRS3;FER;GPR183;IL2RA;RAB9A;VIM;ATP6V0D1;FKBP4;SOS2;FERMT2
10	Apoptotic Cleavage Of Cellular Proteins R-HSA-111465	4/38	0.000361074	0.0206534	13.3022	105.439	SATB1;LMNA;PRKCD;VIM
11	Interleukin-4 And Interleukin-13 Signaling R-HSA-6785807	6/107	0.00040452	0.0210351	6.77159	52.9051	TGFB1;ANXA1;IRF4;MYC;FASLG;VIM
12	Interferon Alpha/Beta Signaling R-HSA-909733	5/72	0.000467901	0.021346	8.47229	64.9592	ISG20;IRF4;IFIT3;IFIT2;OASL
13	Non-integrin membrane-ECM Interactions R-HSA-3000171	4/41	0.000485135	0.021346	12.2218	93.2654	TGFB1;ITGAV;ITGA6;THBS1
14	Interleukin-2 Family Signaling R-HSA-451927	4/44	0.000636888	0.0260214	11.3034	83.181	IL2RA;PIK3CB;SOS2;IL2
15	Signaling By TGFB Family Members R-HSA-9006936	6/119	0.000711204	0.0271206	6.0488	43.845	TGIF1;TGFB1;ACVR1C;MYC;PMEPA1;ITGAV
16	Inflammasomes R-HSA-622312	3/21	0.000832662	0.0297677	18.7528	132.974	AIM2;NLRP3;NFKB2
17	Apoptotic Execution Phase R-HSA-75153	4/52	0.00120149	0.0401143	9.41571	63.3131	SATB1;PRKCD;LMNA;VIM
18	Cell Surface Interactions At Vascular Wall R-HSA-202733	6/134	0.00131797	0.0401143	5.33589	35.3858	TGFB1;ITGAV;ITGA6;SLC3A2;PIK3CB;CD44
19	Signaling By TGF-beta Receptor Complex R-HSA-170834	5/91	0.00135691	0.0401143	6.59416	43.5382	TGIF1;TGFB1;MYC;PMEPA1;ITGAV
20	Cell Recruitment (Pro-Inflammatory Response) R-HSA-9664424	3/25	0.0014026	0.0401143	15.3401	100.776	NT5E;NLRP3;NFKB2
21	Chemokine Receptors Bind Chemokines R-HSA-380108	4/56	0.00158546	0.0403906	8.68967	56.0212	CCL3L1;CXCR3;CCR7;CCR2
22	Attachment Of GPI Anchor To uPAR R-HSA-162791	2/7	0.0016241	0.0403906	44.7819	287.625	PGAP1;PLAUR
23	Insulin-like Growth Factor-2 mRNA Binding Proteins (IGF2BPs/IMPs/VICKZs) Bind RNA R-HSA-428359	2/7	0.0016241	0.0403906	44.7819	287.625	MYC;CD44
24	Interleukin Receptor SHC Signaling R-HSA-912526	3/27	0.00176049	0.0419583	14.0604	89.1732	IL2RA;PIK3CB;IL2
25	TNFR2 Non-Canonical NF-kB Pathway R-HSA-5668541	5/100	0.00205968	0.0456061	5.96673	36.9054	TNFSF14;TNFRSF12A;FASLG;NFKB2;RELB
26	Binding Of TCF/LEF:CTNNB1 To Target Gene Promoters R-HSA-4411364	2/8	0.00215274	0.0456061	37.3164	229.16	TCF7L2;MYC
27	RUNX3 Regulates WNT Signaling R-HSA-8951430	2/8	0.00215274	0.0456061	37.3164	229.16	TCF7L2;MYC
28	Innate Immune System R-HSA-168249	19/1035	0.00238854	0.0487944	2.19793	13.269	MAP2K3;ANXA2;CD81;PRKCD;PELI2;PLAUR;PIK3CB;BAIAP2;NFKB2;RELB;AIM2;NLRP3;CYSTM1;ITGAV;CD59;LRRFIP1;ATP6V0D1;CD44;CCR2

### Sheet: CD4IELvsLP_UP
CD4IELvsLP_UP	Term	Overlap	P.value	Adjusted.P.value	Odds.Ratio	Combined.Score	Genes
1	PD-1 Signaling R-HSA-389948	9/21	3.89377e-07	0.000431819	14.0274	207.026	HLA-DRB5;LCK;HLA-DRA;CSK;PTPN6;PDCD1;HLA-DQA1;HLA-DRB1;HLA-DPA1
2	Generation Of Second Messenger Molecules R-HSA-202433	9/32	2.23184e-05	0.0123755	7.31438	78.3378	HLA-DRB5;LCK;WAS;HLA-DRA;EVL;HLA-DQA1;CD101;HLA-DRB1;HLA-DPA1
3	Phosphorylation Of CD3 And TCR Zeta Chains R-HSA-202427	7/20	3.86514e-05	0.0142881	10.0506	102.123	HLA-DRB5;LCK;HLA-DRA;CSK;HLA-DQA1;HLA-DRB1;HLA-DPA1
4	DNA Repair R-HSA-73894	32/310	0.000132832	0.0284977	2.17195	19.3878	MUS81;RTEL1;BLM;DCLRE1C;UBA7;OGG1;COPS7A;BRCA1;UNG;ALKBH3;POLD4;TFPT;NTHL1;PCLAF;PMS2;POLI;POLR2G;RMI2;XRCC4;PARP1;RMI1;POLM;ACTL6A;FANCA;GTF2H2;FANCE;GTF2H5;SMUG1;RAD50;TIMELESS;UBE2V2;RHNO1
5	Translocation Of ZAP-70 To Immunological Synapse R-HSA-202430	6/17	0.000134165	0.0284977	10.1722	90.6995	HLA-DRB5;LCK;HLA-DRA;HLA-DQA1;HLA-DRB1;HLA-DPA1
6	Costimulation By CD28 Family R-HSA-388841	12/68	0.000154181	0.0284977	4.01039	35.2007	HLA-DRB5;LCK;BTLA;CTLA4;PIK3R3;HLA-DRA;CSK;PTPN6;PDCD1;HLA-DQA1;HLA-DRB1;HLA-DPA1

### Sheet: CD4LPvsL_DOWN
CD4LPvsL_DOWN	Term	Overlap	P.value	Adjusted.P.value	Odds.Ratio	Combined.Score	Genes
1	Synthesis Of Lipoxins (LX) R-HSA-2142700	4/6	1.07266e-05	0.00946083	66.2389	757.958	HPGD;ALOX5;ALOX5AP;LTC4S

### Sheet: CD4LPvsL_UP
CD4LPvsL_UP	Term	Overlap	P.value	Adjusted.P.value	Odds.Ratio	Combined.Score	Genes
1	Cytokine Signaling In Immune System R-HSA-1280215	14/702	1.43379e-06	0.000477452	5.51052	74.1451	EDARADD;STAT5A;IL22;IFIT3;IL2;IFIT2;OASL;SOD1;IRF4;MYC;CCL5;FSCN1;TAB2;IL9R
2	Signaling By Interleukins R-HSA-449147	10/453	2.20878e-05	0.00367763	5.86065	62.829	STAT5A;IL22;IRF4;MYC;CCL5;FSCN1;TAB2;IL9R;IL2;SOD1
3	Interferon Alpha/Beta Signaling R-HSA-909733	4/72	0.000250821	0.0278411	14.4132	119.497	IRF4;IFIT3;IFIT2;OASL
4	Aryl Hydrocarbon Receptor Signaling R-HSA-8937144	2/7	0.000369703	0.0284406	95.9518	758.289	AHRR;AHR
5	Immune System R-HSA-168256	19/1943	0.000427036	0.0284406	2.69191	20.8855	EDARADD;STAT5A;IL22;ATP8B4;KLRC2;DYNLL1;IFIT3;IL2;IFIT2;OASL;SOD1;CTSL;IRF4;MYC;CCL5;FSCN1;SLAMF7;TAB2;IL9R
6	Interleukin-9 Signaling R-HSA-8985947	2/9	0.000630283	0.0349807	68.5301	505.022	STAT5A;IL9R
7	Creatine Metabolism R-HSA-71288	2/10	0.000785679	0.0360124	59.9608	428.658	SLC6A8;CKB
8	Interleukin-2 Family Signaling R-HSA-451927	3/44	0.000865163	0.0360124	17.7341	125.071	STAT5A;IL2;IL9R
9	Interleukin-2 Signaling R-HSA-9020558	2/12	0.00114598	0.0424013	47.9639	324.787	STAT5A;IL2
10	Ion Transport By P-type ATPases R-HSA-936837	3/53	0.00148878	0.0495764	14.5354	94.6223	ATP8B4;FXYD2;ATP1B3

### Sheet: CD8IELvsLP_DOWN
CD8IELvsLP_DOWN	Term	Overlap	P.value	Adjusted.P.value	Odds.Ratio	Combined.Score	Genes
1	Cytokine Signaling In Immune System R-HSA-1280215	27/702	4.421e-09	2.19282e-06	4.24844	81.7269	CCL3L1;FASLG;IFIT3;IFIT2;RELB;OASL;MYC;CCL3;IL21R;STAT5A;ANXA1;VCAM1;ANXA2;IFNGR1;TNFRSF9;TNFRSF18;IL2;NFKB2;ISG20;IRF4;CLCF1;IL2RA;PELI1;TAB2;VIM;CD44;BIRC3
2	Chemokine Receptors Bind Chemokines R-HSA-380108	8/56	1.0668e-07	2.64567e-05	16.5369	265.473	CCL3L1;CXCR3;CCR9;XCL2;CCL3;XCL1;CCR7;CXCL16
3	Immune System R-HSA-168256	45/1943	1.85024e-07	3.05906e-05	2.61898	40.6015	CCL3L1;FGL2;FASLG;CLU;IFIT3;IFIT2;RELB;RASGRP3;OASL;ADGRE5;GNLY;FTH1;MYC;TIMP2;CCL3;IL21R;CD59;ITGAV;LRRFIP1;S100A11;STAT5A;HGSNAT;ATP8B4;ANXA1;VCAM1;ANXA2;IFNGR1;TNFRSF9;TNFRSF18;CRTAM;BAIAP2;IL2;NFKB2;ISG20;AIM2;IRF4;CLCF1;IL2RA;PELI1;CYSTM1;TAB2;VIM;ATP6V0D1;CD44;BIRC3
4	Signaling By Interleukins R-HSA-449147	17/453	5.25726e-06	0.000651901	3.97234	48.2874	STAT5A;ANXA1;VCAM1;ANXA2;CCL3L1;FASLG;IL2;NFKB2;IRF4;MYC;CLCF1;IL2RA;PELI1;CCL3;IL21R;TAB2;VIM
5	Basigin Interactions R-HSA-210991	4/25	0.000118894	0.0102741	18.5522	167.661	SLC3A2;ATP1B3;ATP1B1;SLC16A3
6	RUNX1 And FOXP3 Control Development Of Regulatory T Lymphocytes (Tregs) R-HSA-8877330	3/10	0.000124284	0.0102741	41.5672	373.812	IL2RA;TNFRSF18;IL2
7	Peptide Ligand-Binding Receptors R-HSA-375276	9/196	0.000211241	0.0123666	4.76568	40.3296	ANXA1;CCL3L1;CXCR3;CCR9;XCL2;CCL3;XCL1;CCR7;CXCL16
8	Ion Transport By P-type ATPases R-HSA-936837	5/53	0.000216881	0.0123666	10.182	85.8973	ATP8B4;FXYD2;ATP1B3;ATP2B1;ATP1B1
9	Interleukin-2 Signaling R-HSA-9020558	3/12	0.000224394	0.0123666	32.3268	271.613	STAT5A;IL2RA;IL2
10	Dissolution Of Fibrin Clot R-HSA-75205	3/13	0.00028949	0.0143587	29.0926	237.029	ANXA2;SERPINB8;S100A10
11	Hemostasis R-HSA-109582	16/576	0.000343164	0.0154736	2.87704	22.951	DOCK4;ANXA2;PDGFA;ATP1B3;SLC3A2;ATP2B1;ATP1B1;SERPINB8;CLU;THBS1;TUBA4A;TAGLN2;ITGAV;SLC16A3;CD44;S100A10
12	Innate Immune System R-HSA-168249	23/1035	0.000468897	0.0193811	2.31979	17.7815	HGSNAT;ATP8B4;ANXA2;FGL2;BAIAP2;CLU;RELB;NFKB2;AIM2;ADGRE5;GNLY;FTH1;TIMP2;PELI1;CYSTM1;CD59;TAB2;ITGAV;LRRFIP1;ATP6V0D1;S100A11;CD44;BIRC3
13	TNFR2 Non-Canonical NF-kB Pathway R-HSA-5668541	6/100	0.000607632	0.0223276	6.25564	46.3289	TNFRSF9;TNFRSF18;FASLG;NFKB2;BIRC3;RELB
14	Class A/1 (Rhodopsin-like Receptors) R-HSA-373076	11/327	0.000630216	0.0223276	3.45917	25.4922	ANXA1;CCL3L1;GPR35;GPR183;CXCR3;CCR9;XCL2;CCL3;XCL1;CCR7;CXCL16
15	Non-integrin membrane-ECM Interactions R-HSA-3000171	4/41	0.000836356	0.0263257	10.5211	74.5573	PDGFA;ITGAV;THBS1;DDR2
16	Interleukin-4 And Interleukin-13 Signaling R-HSA-6785807	6/107	0.000867859	0.0263257	5.82001	41.028	VCAM1;ANXA1;IRF4;MYC;FASLG;VIM
17	Interferon Alpha/Beta Signaling R-HSA-909733	5/72	0.000902292	0.0263257	7.28757	51.09	ISG20;IRF4;IFIT3;IFIT2;OASL
18	Nuclear Envelope (NE) Reassembly R-HSA-2995410	5/75	0.00108556	0.0285683	6.97419	47.6034	TUBA1B;TUBB2A;LMNA;EMD;TUBA4A
19	Interleukin-2 Family Signaling R-HSA-451927	4/44	0.00109435	0.0285683	9.73054	66.3389	STAT5A;IL2RA;IL21R;IL2
20	Interferon Signaling R-HSA-913531	8/200	0.00116508	0.0288939	4.10406	27.7228	ISG20;VCAM1;IFNGR1;IRF4;IFIT3;CD44;IFIT2;OASL
21	Post-chaperonin Tubulin Folding Pathway R-HSA-389977	3/23	0.001661	0.0392312	14.539	93.0543	TUBA1B;TUBB2A;TUBA4A
22	Ion Homeostasis R-HSA-5578775	4/50	0.00176906	0.0398843	8.45877	53.6058	FXYD2;ATP1B3;ATP2B1;ATP1B1
23	Insulin-like Growth Factor-2 mRNA Binding Proteins (IGF2BPs/IMPs/VICKZs) Bind RNA R-HSA-428359	2/7	0.00216344	0.0453797	38.6107	236.918	MYC;CD44
24	Nucleotide-binding Domain, Leucine Rich Repeat Containing NLR Signaling Pathways R-HSA-168643	4/53	0.00219579	0.0453797	7.93968	48.6005	AIM2;TAB2;BIRC3;NFKB2
25	Interferon Gamma Signaling R-HSA-877300	5/89	0.00232389	0.0454703	5.8077	35.2208	VCAM1;IFNGR1;IRF4;CD44;OASL
26	Formation Of Tubulin Folding Intermediates By CCT/TriC R-HSA-389960	3/26	0.00238352	0.0454703	12.6407	76.3392	TUBA1B;TUBB2A;TUBA4A
27	Cell Surface Interactions At Vascular Wall R-HSA-202733	6/134	0.00274023	0.0490006	4.58605	27.0564	ATP1B3;ITGAV;SLC3A2;ATP1B1;SLC16A3;CD44
28	Binding Of TCF/LEF:CTNNB1 To Target Gene Promoters R-HSA-4411364	2/8	0.00286496	0.0490006	32.174	188.385	TCF7L2;MYC
29	RUNX3 Regulates WNT Signaling R-HSA-8951430	2/8	0.00286496	0.0490006	32.174	188.385	TCF7L2;MYC

### Sheet: CD8IELvsLP_UP
CD8IELvsLP_UP	Term	Overlap	P.value	Adjusted.P.value	Odds.Ratio	Combined.Score	Genes

### Sheet: CD8LPvsL_DOWN
CD8LPvsL_DOWN	Term	Overlap	P.value	Adjusted.P.value	Odds.Ratio	Combined.Score	Genes
1	Signaling By Interleukins R-HSA-449147	25/453	1.10336e-07	7.33737e-05	3.7602	60.2374	CSF1;CEBPD;IL23R;ITGB2;RORC;TNF;SOCS2;SOCS1;IRAK2;CASP1;S1PR1;STX3;CCR2;JUN;CISH;RIPK2;CCL20;IL17RE;FOS;PTPN13;DUSP6;NFKBIA;CD4;BCL2;IL18R1
2	Cytokine Signaling In Immune System R-HSA-1280215	31/702	4.73219e-07	0.000157345	2.99667	43.6427	CSF1;CEBPD;IL23R;ITGB2;RORC;TNF;SOCS2;SOCS1;IRAK2;CASP1;S1PR1;NCAM1;STX3;CCR2;EGR1;JUN;CISH;RIPK2;CCL20;FLT3LG;IL17RE;FOS;PTPN13;DUSP6;NFKBIA;CD4;CD40LG;BCL2;LTA;LTB;IL18R1
3	Immune System R-HSA-168256	59/1943	1.62177e-06	0.000359493	2.10257	28.0314	PRR5;CSF1;IL23R;ITGB2;ICAM2;RORC;TNF;KIF5C;CASP1;CTSH;CCR6;CCR2;CISH;RIPK2;CD300A;PLAUR;FLT3LG;IL17RE;FOS;DUSP6;NCR3;TYROBP;LTA;TXNIP;LTB;CFH;CEBPD;TXK;TSPAN32;PLAC8;CD79B;SOCS2;SOCS1;IRAK2;BTLA;S1PR1;THEM4;CEACAM21;SLAMF6;NCAM1;STX3;ATP6V0E2;KLRG1;EGR1;JUN;CCL20;ZBTB16;HSPA6;PTPN13;MAPK13;NFKBIA;CD4;CD40LG;GNPDA1;CD28;BCL2;IL18R1;HSPA1B;HSPA1A
4	HSP90 Chaperone Cycle For Steroid Hormone Receptors (SHR) In Presence Of Ligand R-HSA-3371497	7/38	2.25003e-06	0.000374068	13.9936	181.981	DNAJB1;HSPA1L;AREG;HSPA1B;NR3C2;FKBP5;HSPA1A
5	Attenuation Phase R-HSA-3371568	6/26	3.0226e-06	0.000402005	18.5434	235.675	DNAJB1;HSPA1L;HSPA6;SERPINH1;HSPA1B;HSPA1A
6	HSF1 Activation R-HSA-3371511	6/29	5.98611e-06	0.000663461	16.1222	193.887	DNAJB1;HSPA1L;HSPA6;SERPINH1;HSPA1B;HSPA1A
7	HSF1-dependent Transactivation R-HSA-3371571	6/36	2.23116e-05	0.0021196	12.356	132.337	DNAJB1;HSPA1L;HSPA6;SERPINH1;HSPA1B;HSPA1A
8	Interleukin-4 And Interleukin-13 Signaling R-HSA-6785807	9/107	6.13305e-05	0.00509809	5.70787	55.362	SOCS1;CEBPD;IL23R;ITGB2;RORC;BCL2;S1PR1;FOS;TNF
9	RUNX1 Regulates Transcription Of Genes Involved In Differentiation Of Myeloid Cells R-HSA-8939246	3/7	0.00014048	0.0103799	45.9626	407.709	CBFB;RUNX2;RUNX1
10	Nucleotide-binding Domain, Leucine Rich Repeat Containing NLR Signaling Pathways R-HSA-168643	6/53	0.00020873	0.0119808	7.87997	66.7785	RIPK2;IRAK2;CASP1;BCL2;TXNIP;MAPK13
11	Nuclear Receptor Transcription Pathway R-HSA-383280	6/53	0.00020873	0.0119808	7.87997	66.7785	NR4A1;RARG;RORC;NR1D1;AREG;NR3C2
12	Other Semaphorin Interactions R-HSA-416700	4/19	0.000216195	0.0119808	16.3842	138.271	SEMA4A;TYROBP;PLXND1;PLXNC1
13	Regulation Of HSF1-mediated Heat Shock Response R-HSA-3371453	7/81	0.000342095	0.0174995	5.84935	46.6803	DNAJB1;HSPA1L;BAG3;HSPA6;SERPINH1;HSPA1B;HSPA1A
14	RUNX3 Regulates p14-ARF R-HSA-8951936	3/10	0.000464527	0.022065	26.2603	201.535	CBFB;CDKN2A;RUNX1
15	RUNX2 Regulates Osteoblast Differentiation R-HSA-8940973	4/24	0.000556033	0.0246508	12.285	92.0722	MAF;CBFB;AREG;RUNX2
16	Interleukin-17 Signaling R-HSA-448424	6/69	0.000877848	0.0349535	5.87391	41.3408	JUN;RIPK2;IRAK2;FOS;IL17RE;DUSP6
17	Immunoregulatory Interactions Between A Lymphoid And A non-Lymphoid Cell R-HSA-198933	8/123	0.000893549	0.0349535	4.30622	30.231	NCR3;TYROBP;CD40LG;CD300A;ITGB2;ICAM2;SLAMF6;KLRG1
18	Cellular Response To Heat Stress R-HSA-3371556	7/99	0.00114386	0.0422592	4.70059	31.8387	DNAJB1;HSPA1L;BAG3;HSPA6;SERPINH1;HSPA1B;HSPA1A

### Sheet: CD8LPvsL_UP
CD8LPvsL_UP	Term	Overlap	P.value	Adjusted.P.value	Odds.Ratio	Combined.Score	Genes
1	Cytokine Signaling In Immune System R-HSA-1280215	32/702	5.83342e-08	4.94091e-05	3.25581	54.2322	PSMD12;SLA2;IFIT1;IFIT3;IFIT2;RELB;OASL;PPP2CB;NRAS;MYC;CCL5;AKT3;HLA-DQA1;GBP4;STAT5A;DUSP4;IFNAR2;STAT5B;TNFRSF9;TNFRSF18;IFNLR1;IL2;GNL3;NFKB2;IRF4;TNFSF4;PELI1;HLA-DRA;TAB2;VIM;IL9R;IRF9
2	Immune System R-HSA-168256	58/1943	8.9461e-07	0.000378867	2.16528	30.1556	ARHGAP9;PTPN22;SLA2;IFIT1;IFIT3;IFIT2;OASL;GLIPR1;GNLY;MYC;AKT3;TIMP2;CTLA4;DUSP4;IFNAR2;FCER1G;TNFRSF18;KIF23;GNL3;AIM2;JAML;IRF4;PELI1;ATP6V1B2;SLC27A2;CD101;IL9R;IRF9;PSMD12;KIR2DL4;RELB;CD79A;PPP2CB;NRAS;KLRK1;CCL5;SLAMF7;HLA-DQA1;GBP4;STAT5A;STAT5B;ATP8B4;KLRC2;TNFRSF9;KLHL2;IFNLR1;IL2;NFKB2;FKBP1A;MYO1E;TNFSF4;HLA-DRA;TAB2;VIM;ASB2;CLEC2D;DZIP3;ITM2C
3	Chemokine Receptors Bind Chemokines R-HSA-380108	7/56	2.48053e-05	0.00700337	9.22932	97.8719	CCL5;CCRL2;CCR9;XCL2;XCL1;CXCL13;CXCL16
4	Interferon Alpha/Beta Signaling R-HSA-909733	7/72	0.000127457	0.0269891	6.95182	62.3421	IFNAR2;IRF4;IFIT1;IFIT3;IRF9;IFIT2;OASL
5	FLT3 Signaling R-HSA-9607240	5/37	0.000255133	0.0374846	10.0373	83.0457	STAT5A;STAT5B;NRAS;AKT3;SLA2
6	Interleukin-9 Signaling R-HSA-8985947	3/9	0.000291811	0.0374846	31.9529	260.078	STAT5A;STAT5B;IL9R
7	Interferon Signaling R-HSA-913531	11/200	0.00030979	0.0374846	3.78307	30.5657	IFNAR2;IRF4;HLA-DRA;IFIT1;IFIT3;HLA-DQA1;IRF9;GBP4;IFIT2;GNL3;OASL
8	RUNX1 And FOXP3 Control Development Of Regulatory T Lymphocytes (Tregs) R-HSA-8877330	3/10	0.000412079	0.0436289	27.3868	213.461	TNFRSF18;CTLA4;IL2
