## Supplemental Table 4 for "Single-Cell Analysis Reveals Tissue-Specific T Cell Adaptation and Clonal Distribution Across the Human Gut-Liver-Blood Axis"

### Sheet: epi_enrichment
celltype	CD8 IEL (to LP)	CD4 IEL (to LP)
BEST4_enterocyte_colonocyte	0.264284	0.140929
Colonocyte	0.282089	0.12448
Enteroendocrine	0.17339	0.117279
Epithelial_stem	0.2838	0.212479
Goblet	0.301578	0.195176
Mature_colonocyte	0.246282	0.133446
NK_CD56bright	0.117308	0.163105
TA	0.305499	0.196714
Tuft	0.133125	0.122057
TCRab CD4 Mobile TRM	0.0323628	0
TCRab CD4 TRM	0.094847	0.163571
TCRab CD4 FOXP3+ Treg	0.0897073	0.142855
TCRab CD8ab TRM	0.0329167	0.164584
TCRgd TRM	0.0315296	0.157648
Unconventional Lymphocytes	0.0326092	0.163046

### Sheet: liver_enrichment
	CD8DEG_LP_vs_L_nichenet_2	CD4DEG_LP_vs_L_nichenet_2
Central_venous_LSECs	0.311067	0.494715
Cholangiocytes	0.292416	0.315039
Erythroid_Cells	0.191789	0.346821
Hepatic_Stellate_Cells	0.373624	0.472243
Hepatocyte_1	0.191093	0.266992
Hepatocyte_2	0.189716	0.232542
Hepatocyte_3	0.207465	0.283167
Hepatocyte_4	0.122331	0.198366
Hepatocyte_5	0.33358	0.463118
Hepatocyte_6	0.117805	0.250811
Inflammatory_Macrophage	0.398476	0.401348
Mature_B_Cells	0.312113	0.483939
NK-like_Cells	0.278762	0.454295
Non-inflammatory_Macrophage	0.415447	0.523301
Periportal_LSECs	0.356357	0.544367
Plasma_Cells	0.291131	0.401493
Portal_endothelial_Cells	0.323716	0.51737
TCRab CD4 Naive/TCM	0.155585	0.172708
TCRab CD4 TCM	0.189585	0.217373
TCRab CD4 TRM	0.25647	0.262098
TCRab CD4 FOXP3+ Treg	0.153396	0.211015
TCRab CD8ab Naive/TCM	0.125553	0.132304
TCRab CD8ab Teff	0.16081	0.305379
TCRab CD8ab TRM	0.256296	0.308395
TCRab CD8ab MAIT	0.256318	0.347034
TCRab CD8aa MAIT	0.256309	0.307755
TCRgd Teff	0.219197	0.345827
TCRgd TRM	0.251222	0.303789
TCRgd Ly49-equiv Treg	0.126962	0.222544

### Sheet: LP_enrichment
celltype	CD8 LPL (to IEL)	CD4 LPL (to IEL)	CD8 LPL (to L)	CD4 LPL (to L)
Absorptive	0.164651	0.0906071	0.170197	0.1884
B_plasma	0.174144	0.203427	0.294591	0.213761
DC	0.395271	0.263118	0.410092	0.357585
Enteroendocrine	0.158251	0.162095	0.168526	0.258496
Fibroblast	0.281202	0.3107	0.259333	0.409479
Granulocyte	0.173377	0.0915188	0.247826	0.224116
Lymphatic_endothelia	0.194619	0.170464	0.230839	0.326296
Lymphoid_stromal_cell	0.206114	0.250284	0.276882	0.417972
Macrophage	0.323459	0.22961	0.324333	0.379828
Mature_B	0.234862	0.238547	0.329474	0.224145
Monocyte	0.324137	0.231296	0.323722	0.367198
Myofibroblast	0.171142	0.251639	0.201781	0.341509
NK	0.212107	0.130679	0.248848	0.22577
Secretory	0.114961	0.090107	0.123185	0.208557
Smooth_muscle	0.168477	0.220739	0.1993	0.311709
Stem	0.1578	0.112292	0.189167	0.278321
Transit_amplifying	0.15857	0.111772	0.16699	0.25476
Vascular_endothelia	0.187874	0.192572	0.319702	0.379003
TCRab CD4 Naive/TCM	0.160025	0.0961776	0.227685	0.15934
TCRab CD4 Poised TCM	0.130223	0.0665982	0.197674	0.0986197
TCRab CD4 Mobile TRM	0.130952	0.0666229	0.198561	0.128808
TCRab CD4 TRM	0.132	0.0967525	0.198346	0.129302
TCRab CD4 FOXP3+ Treg	0.187932	0.0961703	0.255618	0.191837
TCRab CD4 Tph	0.161723	0.0970555	0.228736	0.194586
TCRab CD8ab TCM	0.0997048	0.066601	0.198384	0.13007
TCRab CD8ab TEM	0.131646	0.0983377	0.197944	0.192534
TCRab CD8ab TRM	0.0998097	0.0978696	0.19586	0.192914
TCRab CD8aa MAIT	0.132354	0.0980822	0.198628	0.0975629
TCRgd TRM	0.128753	0.126661	0.196954	0.158921
Unconventional Lymphocytes	0.130946	0.0967598	0.197964	0.128016
