## Supplemental Table 5 for "Single-Cell Analysis Reveals Tissue-Specific T Cell Adaptation and Clonal Distribution Across the Human Gut-Liver-Blood Axis"

### Sheet: expand_DEG
Source.Name	Column1	log2fold	pval_adj
TCRab CD8ab_L_2_TRM__DE_df.csv	LINC02446	2.57983	1.20174e-13
TCRab CD8ab_L_2_TRM__DE_df.csv	TRBV4-1	6.46328	1.84101e-10
TCRab CD8ab_L_2_TRM__DE_df.csv	TRAV21	3.97026	1.84101e-10
TCRab CD8ab_IEL_2_TRM__DE_df.csv	CD8A	1.56631	4.17668e-10
TCRab CD8ab_IEL_2_TRM__DE_df.csv	LINC02446	1.79982	2.22182e-07
TCRab CD8ab_L_2_TRM__DE_df.csv	KLRK1	2.01287	4.78718e-07
TCRab CD8ab_IEL_2_TRM__DE_df.csv	RPL10	-0.415336	7.11229e-07
TCRab CD8ab_L_1_TRM__DE_df.csv	KLRB1	-3.53087	7.38316e-07
TCRab CD8ab_L_1_TRM__DE_df.csv	IL7R	-3.32279	9.11763e-07
TCRab CD8ab_L_2_TRM__DE_df.csv	RPLP1	-0.379996	2.52423e-06
TCRab CD8ab_L_1_TRM__DE_df.csv	CD52	-1.5538	3.46965e-06
TCRab CD8ab_IEL_2_TRM__DE_df.csv	CD8B	1.39868	5.46424e-06
TCRab CD4_L_2_TRM__DE_df.csv	TRAV19	4.97021	9.71765e-06
TCRab CD4_LP_0_Tph__DE_df.csv	TRAV4	4.63129	2.28879e-05
TCRab CD8ab_L_2_TRM__DE_df.csv	GPR183	-2.28138	2.96335e-05
TCRab CD8ab_L_1_TRM__DE_df.csv	CD74	1.02812	3.03184e-05
TCRab CD8ab_IEL_1_TRM__DE_df.csv	TRBV6-5	3.53956	0.000132066
TCRab CD8ab_PB_1_Teff__DE_df.csv	IL7R	-2.47786	0.000169815
TCRab CD8ab_L_2_TRM__DE_df.csv	TNFAIP3	-1.02749	0.000183238
TCRab CD8ab_L_2_TRM__DE_df.csv	IKZF2	2.74939	0.000214264
TCRab CD4_L_2_TRM__DE_df.csv	TRBC2	1.37692	0.000310742
TCRab CD8ab_L_1_TRM__DE_df.csv	CST7	0.784404	0.000337407
TCRab CD8ab_L_1_TRM__DE_df.csv	TRBV28	3.21756	0.000546019
TCRab CD8ab_L_2_TRM__DE_df.csv	KLRD1	1.49771	0.000838187
TCRab CD8ab_IEL_2_TRM__DE_df.csv	RPS27	-0.415881	0.0011042
TCRab CD8ab_IEL_2_TRM__DE_df.csv	RPL28	-0.245666	0.00216666
TCRab CD8ab_IEL_0_TRM__DE_df.csv	RPS4X	-0.328003	0.00252528
TCRab CD8ab_L_1_TRM__DE_df.csv	TRBV12-4	5.00868	0.0029116
TCRab CD8ab_L_1_TRM__DE_df.csv	CCL3	1.38655	0.0029116
TCRab CD8ab_PB_1_Teff__DE_df.csv	TRGV9	3.41749	0.00332452
TCRab CD8ab_PB_1_Teff__DE_df.csv	GZMB	1.24913	0.00332452
TCRab CD8ab_PB_1_Teff__DE_df.csv	CD8B	0.913318	0.00418229
TCRab CD8ab_L_2_TRM__DE_df.csv	CD99	0.723301	0.00441287
TCRab CD8ab_IEL_2_TRM__DE_df.csv	RPS26	-0.260407	0.0051658
TCRab CD8ab_L_1_TRM__DE_df.csv	HSPA5	0.7495	0.00522087
TCRab CD8ab_L_2_TRM__DE_df.csv	CTSW	1.05356	0.0053174
TCRab CD8ab_IEL_1_TRM__DE_df.csv	TRBC1	-1.67964	0.00837263
TCRab CD8ab_IEL_2_TRM__DE_df.csv	THEMIS	0.718034	0.00953111
TCRab CD8ab_IEL_2_TRM__DE_df.csv	FAU	-0.293971	0.00953111
TCRab CD8ab_IEL_2_TRM__DE_df.csv	RPS18	-0.26176	0.00953111
TCRab CD8ab_IEL_2_TRM__DE_df.csv	RPS9	-0.324406	0.00953111
TCRab CD8ab_IEL_2_TRM__DE_df.csv	PDE4B	-1.07608	0.00953111
TCRab CD8ab_IEL_2_TRM__DE_df.csv	RPL39	-0.208043	0.00953111
TCRab CD8ab_L_1_TRM__DE_df.csv	HLA-DRB1	1.09653	0.0100294
TCRab CD8ab_PB_2_Teff__DE_df.csv	IL7R	-2.44536	0.0108241
TCRab CD8ab_PB_2_Teff__DE_df.csv	GZMK	-2.50763	0.0108241
TCRab CD8ab_PB_2_Teff__DE_df.csv	COTL1	-3.00419	0.0108241
TCRab CD8ab_PB_1_Teff__DE_df.csv	FTL	0.438911	0.0118704
TCRab CD8ab_L_1_TRM__DE_df.csv	CCL4L2	1.17919	0.0122439
TCRab CD4_L_2_TRM__DE_df.csv	LGALS1	-1.69923	0.0125323
TCRab CD8ab_IEL_2_TRM__DE_df.csv	TRBV28	3.42097	0.013798
TCRab CD8ab_IEL_2_TRM__DE_df.csv	MT-ND4	0.480685	0.013798
TCRab CD8ab_L_2_TRM__DE_df.csv	TPT1	-0.280107	0.0148173
TCRab CD8ab_L_2_TRM__DE_df.csv	CD40LG	-2.75425	0.0148173
TCRab CD8ab_IEL_2_TRM__DE_df.csv	RPL35	-0.418685	0.014962
TCRab CD8ab_IEL_2_TRM__DE_df.csv	GPR183	-1.39296	0.0152197
TCRab CD8ab_IEL_2_TRM__DE_df.csv	MT-ND4L	0.342274	0.0161086
TCRab CD8ab_IEL_2_TRM__DE_df.csv	RPS3	-0.321743	0.0161086
TCRab CD8ab_IEL_2_TRM__DE_df.csv	TMSB10	-0.466974	0.0161086
TCRab CD8ab_L_2_TRM__DE_df.csv	CD8B	1.49276	0.0167375
TCRab CD8ab_L_1_TRM__DE_df.csv	CMC1	0.938499	0.0189322
TCRab CD8ab_IEL_0_TRM__DE_df.csv	TRAV13-2	2.8933	0.0211025
TCRab CD8ab_L_1_TRM__DE_df.csv	S100A4	-0.919216	0.0217661
TCRab CD8ab_IEL_0_TRM__DE_df.csv	RPL13	-0.248687	0.0222879
TCRab CD8ab_IEL_1_TRM__DE_df.csv	TRAV14DV4	2.9121	0.0226069
TCRab CD4_L_2_TRM__DE_df.csv	TRAV12-3	4.15498	0.0229761
TCRab CD8ab_IEL_2_TRM__DE_df.csv	RPS14	-0.337867	0.0237543
TCRab CD8ab_L_2_TRM__DE_df.csv	NCR3	2.32602	0.0243998
TCRab CD8ab_PB_1_Teff__DE_df.csv	AC243829.2	1.44806	0.0245949
TCRab CD8ab_L_2_TRM__DE_df.csv	RPL32	-0.245509	0.0277703
TCRab CD4_LP_0_Tph__DE_df.csv	HLA-DRA	2.67478	0.0279309
TCRab CD8ab_L_2_TRM__DE_df.csv	TLE1	1.13687	0.0285014
TCRab CD8ab_IEL_2_TRM__DE_df.csv	SPRY1	1.294	0.0287222
TCRab CD8ab_IEL_2_TRM__DE_df.csv	KLRK1	0.997727	0.0289504
TCRab CD8ab_IEL_2_TRM__DE_df.csv	MT-CO2	0.24793	0.0309505
TCRab CD4_L_2_TRM__DE_df.csv	TMSB10	-0.606791	0.0310964
TCRab CD8ab_PB_1_Teff__DE_df.csv	RPLP0	-0.379098	0.0324658
TCRab CD4_L_2_TRM__DE_df.csv	RPS23	-0.353668	0.0351845
TCRab CD8ab_L_2_TRM__DE_df.csv	RPL36	-0.285231	0.042066
TCRab CD8ab_L_2_TRM__DE_df.csv	RPL34	-0.241041	0.042066
TCRab CD8ab_L_2_TRM__DE_df.csv	RPS16	-0.37049	0.042066
TCRab CD8ab_L_2_TRM__DE_df.csv	CD8A	1.06649	0.0436473
TCRab CD8ab_L_2_TRM__DE_df.csv	RPLP0	-0.382336	0.0466266
TCRab CD8ab_IEL_2_TRM__DE_df.csv	MT-ND2	0.368784	0.0472758
TCRab CD4_L_2_TRM__DE_df.csv	NME2	-1.14303	0.0474114
TCRab CD4_L_2_TRM__DE_df.csv	RPSA	-0.503114	0.051517
TCRab CD8ab_IEL_2_TRM__DE_df.csv	RPL32	-0.189492	0.0533445
TCRab CD8ab_IEL_0_TRM__DE_df.csv	CD27	-1.67153	0.0548175
TCRab CD8ab_IEL_1_TRM__DE_df.csv	S100A4	-0.781486	0.0549027
TCRab CD8ab_PB_1_Teff__DE_df.csv	TSPO	-1.24621	0.0549429
TCRab CD8ab_PB_1_Teff__DE_df.csv	RPLP1	-0.269173	0.0625978
TCRab CD4_LP_0_Tph__DE_df.csv	FTH1	-0.974678	0.0631159
TCRab CD4_LP_0_Tph__DE_df.csv	SRGN	-0.677996	0.0631159
TCRab CD8ab_PB_2_Teff__DE_df.csv	KLRC2	3.50781	0.0648318
TCRab CD8ab_L_2_TRM__DE_df.csv	KLRB1	-1.01158	0.0679155
TCRab CD8ab_L_1_TRM__DE_df.csv	CAMK4	-2.62569	0.0705918
TCRab CD8ab_LP_1_TEM__DE_df.csv	CCL4	-1.81835	0.0728543
TCRab CD8ab_PB_1_Teff__DE_df.csv	KLRD1	1.12313	0.0741458
TCRab CD8ab_L_2_TRM__DE_df.csv	RPS15A	-0.183378	0.0800419
TCRab CD8ab_L_1_TRM__DE_df.csv	NKG7	0.774296	0.0808569
TCRab CD8ab_IEL_2_TRM__DE_df.csv	PLCB1	-1.64205	0.0859551
TCRab CD8ab_IEL_2_TRM__DE_df.csv	RPL7A	-0.281158	0.0899735
TCRab CD8ab_L_2_TRM__DE_df.csv	SAP30	0.934421	0.0917448
TCRab CD8ab_L_2_TRM__DE_df.csv	RPL38	-0.394209	0.0917448
TCRab CD8ab_L_2_TRM__DE_df.csv	RPS6	-0.253974	0.0917448
TCRab CD8ab_L_2_TRM__DE_df.csv	RPL13	-0.195187	0.0917448
TCRab CD8ab_IEL_2_TRM__DE_df.csv	ANXA1	-0.878579	0.0924231
TCRab CD8ab_IEL_2_TRM__DE_df.csv	RPS25	-0.262476	0.0924231
TCRab CD8ab_IEL_2_TRM__DE_df.csv	RPL29	-0.25729	0.0924231
TCRab CD8ab_PB_2_Teff__DE_df.csv	GZMB	1.90974	0.0927853
TCRab CD4_L_2_TRM__DE_df.csv	CD69	0.90533	0.0930249
TCRab CD8ab_PB_2_Teff__DE_df.csv	RASA3	-2.24654	0.0992421
TCRab CD8ab_IEL_2_TRM__DE_df.csv	RPLP1	-0.188334	0.0996996
TCRab CD8ab_L_2_TRM__DE_df.csv	CD44	-0.710636	0.101765
TCRab CD8ab_IEL_2_TRM__DE_df.csv	RPS23	-0.226792	0.111813
TCRab CD4_LP_0_Tph__DE_df.csv	INPP5F	1.82654	0.112205
TCRab CD8ab_L_2_TRM__DE_df.csv	RPL39	-0.256305	0.116734
TCRab CD8ab_L_1_TRM__DE_df.csv	TRAV1-2	2.39351	0.120742
TCRab CD4_L_2_TRM__DE_df.csv	RPS14	-0.338428	0.122067
TCRab CD8ab_L_2_TRM__DE_df.csv	RPL37	-0.254398	0.122679
TCRab CD8ab_L_2_TRM__DE_df.csv	RPL7A	-0.221271	0.122679
TCRab CD8ab_PB_1_Teff__DE_df.csv	RPS8	-0.222648	0.127221
TCRab CD8ab_IEL_2_TRM__DE_df.csv	AHNAK	-0.816937	0.127681
TCRab CD8ab_IEL_2_TRM__DE_df.csv	MT-CO1	0.260594	0.12777
TCRab CD8ab_IEL_2_TRM__DE_df.csv	MT-ATP6	0.255057	0.12777
TCRab CD8ab_IEL_2_TRM__DE_df.csv	RPS2	-0.352903	0.12777
TCRab CD8ab_IEL_2_TRM__DE_df.csv	TRAV24	4.05594	0.128435
TCRab CD8ab_IEL_2_TRM__DE_df.csv	CORO1A	-0.584848	0.130758
TCRab CD8ab_L_2_TRM__DE_df.csv	RPS18	-0.190113	0.131383
TCRab CD4_L_2_TRM__DE_df.csv	PARP8	0.758139	0.136935
TCRab CD8ab_IEL_2_TRM__DE_df.csv	VIM	-0.471783	0.1404
TCRab CD8ab_IEL_2_TRM__DE_df.csv	TRGV8	3.45103	0.145012
TCRab CD8ab_IEL_0_TRM__DE_df.csv	RPS14	-0.273319	0.149483
TCRab CD8ab_IEL_0_TRM__DE_df.csv	RPS9	-0.29515	0.149483
TCRab CD8ab_IEL_2_TRM__DE_df.csv	RPLP0	-0.298009	0.151408
TCRab CD8ab_L_2_TRM__DE_df.csv	RPL12	-0.236376	0.155754
TCRab CD8ab_IEL_2_TRM__DE_df.csv	RPS5	-0.46153	0.158603
TCRab CD8ab_IEL_2_TRM__DE_df.csv	RPS21	-0.252541	0.159904
TCRab CD8ab_IEL_2_TRM__DE_df.csv	RPL41	-0.206922	0.163934
TCRab CD8ab_L_2_TRM__DE_df.csv	CRTAM	1.94185	0.166296
TCRab CD8ab_IEL_1_TRM__DE_df.csv	TRAV21	2.29734	0.167214
TCRab CD4_LP_0_Tph__DE_df.csv	ALOX5AP	1.63626	0.168115
TCRab CD4_LP_0_Tph__DE_df.csv	ITGB1BP1	2.38554	0.174157
TCRab CD4_L_2_TRM__DE_df.csv	RPS12	-0.332825	0.174823
TCRab CD4_L_2_TRM__DE_df.csv	GAPDH	-0.676981	0.174823
TCRab CD8ab_PB_2_Teff__DE_df.csv	NKG7	0.570087	0.184927
TCRab CD4_LP_0_Tph__DE_df.csv	HLA-DRB1	1.88162	0.188339
TCRab CD4_LP_0_Tph__DE_df.csv	HLA-DPB1	2.01757	0.188339
TCRab CD4_LP_0_Tph__DE_df.csv	SH3BGRL3	1.00083	0.188339
TCRab CD8ab_L_2_TRM__DE_df.csv	TRG-AS1	1.15061	0.197691
TCRab CD8ab_L_2_TRM__DE_df.csv	RPL10	-0.232425	0.197691
TCRab CD4_L_2_TRM__DE_df.csv	RPS27A	-0.362611	0.198502
TCRab CD8ab_L_2_TRM__DE_df.csv	TRGV5	2.39899	0.204511
TCRab CD8ab_L_2_TRM__DE_df.csv	RPS19	-0.265456	0.204511
TCRab CD8ab_IEL_0_TRM__DE_df.csv	TRBV7-2	2.52525	0.204805
TCRab CD8ab_IEL_0_TRM__DE_df.csv	ANKRD28	0.762132	0.204805
TCRab CD8ab_IEL_0_TRM__DE_df.csv	EEF1B2	-0.34297	0.204805
TCRab CD8ab_IEL_0_TRM__DE_df.csv	RPS12	-0.240701	0.204805
TCRab CD8ab_IEL_0_TRM__DE_df.csv	TCF7	-2.07439	0.204805
TCRab CD8ab_IEL_0_TRM__DE_df.csv	RPL32	-0.207907	0.204805
TCRab CD8ab_IEL_0_TRM__DE_df.csv	SAMSN1	0.539766	0.225671
TCRab CD8ab_L_0_Teff__DE_df.csv	TRAV8-4	3.84346	0.228913
TCRab CD8ab_L_0_Teff__DE_df.csv	CRIP1	1.23942	0.228913
TCRab CD8ab_PB_2_Teff__DE_df.csv	SLC25A5	-1.59088	0.23988
TCRab CD8ab_IEL_2_TRM__DE_df.csv	RPL21	-0.455384	0.241277
TCRab CD4_LP_0_Tph__DE_df.csv	LINC01871	1.25164	0.248272
TCRab CD4_L_2_TRM__DE_df.csv	GZMA	1.39206	0.257007
TCRab CD8ab_IEL_0_TRM__DE_df.csv	NUCB2	-0.82798	0.260293
TCRab CD8ab_IEL_0_TRM__DE_df.csv	NEDD9	0.570859	0.263776
TCRab CD4_L_2_TRM__DE_df.csv	RPL11	-0.325589	0.263871
TCRab CD4_L_2_TRM__DE_df.csv	RPLP0	-0.336149	0.263871
TCRab CD8ab_IEL_2_TRM__DE_df.csv	EEF1G	-0.472081	0.267514
TCRab CD8ab_L_2_TRM__DE_df.csv	TOP1	-1.03724	0.270364
TCRab CD8ab_L_1_TRM__DE_df.csv	RBM8A	0.690078	0.297766
TCRab CD8ab_L_1_TRM__DE_df.csv	SH3BGRL3	-0.492231	0.297766
TCRab CD8ab_IEL_2_TRM__DE_df.csv	KLRC4	1.29501	0.299809
TCRab CD8ab_IEL_2_TRM__DE_df.csv	PARP8	0.443605	0.323023
TCRab CD8ab_IEL_2_TRM__DE_df.csv	KLRD1	1.21744	0.323023
TCRab CD8ab_IEL_2_TRM__DE_df.csv	RPS3A	-0.228976	0.323023
TCRab CD8ab_IEL_2_TRM__DE_df.csv	RPL30	-0.192214	0.333645
TCRab CD8ab_L_2_TRM__DE_df.csv	RPL35A	-0.244133	0.337829
TCRab CD8ab_IEL_2_TRM__DE_df.csv	RPS4X	-0.281395	0.343244
TCRab CD8ab_IEL_2_TRM__DE_df.csv	RPS15A	-0.15933	0.349289
TCRab CD8ab_L_1_TRM__DE_df.csv	RPS8	-0.2331	0.349447
TCRab CD8ab_L_2_TRM__DE_df.csv	RPS2	-0.273508	0.35163
TCRab CD4_LP_0_Tph__DE_df.csv	CD52	1.18461	0.356549
TCRab CD8ab_L_2_TRM__DE_df.csv	EEF1A1	-0.189125	0.364512
TCRab CD8ab_LP_2_TEM__DE_df.csv	TRAV12-3	5.06305	0.376942
TCRab CD8ab_PB_1_Teff__DE_df.csv	HLA-A	0.272619	0.377519
TCRab CD8ab_L_1_TRM__DE_df.csv	RPLP1	-0.243186	0.380921
TCRab CD8ab_IEL_0_TRM__DE_df.csv	TRAV30	4.02087	0.385482
TCRab CD8ab_L_2_TRM__DE_df.csv	LINC01934	1.42905	0.386242
TCRab CD8ab_IEL_2_TRM__DE_df.csv	RPL34	-0.162212	0.394298
TCRab CD4_L_2_TRM__DE_df.csv	RPS21	-0.294466	0.40295
TCRab CD8ab_L_1_TRM__DE_df.csv	DDX24	0.618776	0.410012
TCRab CD8ab_L_1_TRM__DE_df.csv	AC243829.4	1.52487	0.410012
TCRab CD4_LP_0_Tph__DE_df.csv	SPOCK2	-1.10159	0.415481
TCRab CD8ab_PB_1_Teff__DE_df.csv	GNLY	1.22207	0.418074
TCRab CD8ab_PB_1_Teff__DE_df.csv	RPS28	-0.206659	0.418074
TCRab CD8ab_L_2_TRM__DE_df.csv	RGS18	2.84371	0.421779
TCRab CD8ab_IEL_0_TRM__DE_df.csv	RPL19	-0.221816	0.42519
TCRab CD8ab_IEL_0_TRM__DE_df.csv	RPS8	-0.217604	0.42519
TCRab CD8ab_IEL_0_TRM__DE_df.csv	RPS29	-0.256576	0.42519
TCRab CD8ab_L_2_TRM__DE_df.csv	RORA	-0.563522	0.45072
TCRab CD8ab_L_2_TRM__DE_df.csv	ANKRD44	0.63819	0.455763
TCRab CD4_L_2_TRM__DE_df.csv	LGALS3	-1.47235	0.457743
TCRab CD8ab_PB_2_Teff__DE_df.csv	CNN2	-1.30417	0.462563
TCRab CD8ab_PB_2_Teff__DE_df.csv	THEMIS	-2.67447	0.462563
TCRab CD8ab_L_1_TRM__DE_df.csv	IFITM1	0.474959	0.468617
TCRab CD8ab_L_1_TRM__DE_df.csv	RPS4X	-0.243211	0.468617
TCRab CD8ab_L_1_TRM__DE_df.csv	CCL3L1	1.0964	0.474824
TCRab CD8ab_L_1_TRM__DE_df.csv	PDE4D	-1.10401	0.474824
TCRab CD8ab_IEL_2_TRM__DE_df.csv	LAT	-1.00417	0.482299
TCRab CD8ab_IEL_2_TRM__DE_df.csv	HSPA1A	-0.820699	0.482299
TCRab CD8ab_L_2_TRM__DE_df.csv	RPL18A	-0.213853	0.488728
TCRab CD8ab_L_2_TRM__DE_df.csv	RPS13	-0.200905	0.488728
TCRab CD8ab_L_1_TRM__DE_df.csv	KLRG1	1.17734	0.498972
TCRab CD8ab_IEL_0_TRM__DE_df.csv	TRGC1	1.85261	0.499815
TCRab CD8ab_IEL_0_TRM__DE_df.csv	CD8B	-0.658179	0.499815
TCRab CD8ab_PB_2_Teff__DE_df.csv	UQCRQ	-1.97301	0.524494
TCRab CD4_LP_0_Tph__DE_df.csv	XCL1	2.54686	0.537104
TCRab CD8ab_IEL_2_TRM__DE_df.csv	RPL26	-0.241193	0.540022
TCRab CD8ab_IEL_0_TRM__DE_df.csv	CCND2	0.795889	0.555612
TCRab CD8ab_IEL_0_TRM__DE_df.csv	ZNF331	-0.542026	0.555612
TCRab CD8ab_IEL_0_TRM__DE_df.csv	RPS5	-0.22505	0.555612
TCRab CD8ab_IEL_2_TRM__DE_df.csv	MT-ND5	0.282702	0.558049
TCRab CD8ab_IEL_2_TRM__DE_df.csv	MT-CO3	0.264847	0.558049
TCRab CD8ab_L_2_TRM__DE_df.csv	HCST	0.51494	0.559339
TCRab CD8ab_IEL_1_TRM__DE_df.csv	CST7	0.631437	0.564925
TCRab CD8ab_L_2_TRM__DE_df.csv	TXNIP	0.455663	0.571984
TCRab CD8ab_L_2_TRM__DE_df.csv	RPL10A	-0.281391	0.571984
TCRab CD8ab_L_2_TRM__DE_df.csv	RPL36A	-0.29231	0.571984
TCRab CD8ab_L_2_TRM__DE_df.csv	TESPA1	-1.90412	0.571984
TCRab CD8ab_L_2_TRM__DE_df.csv	RPL37A	-0.285746	0.571984
TCRab CD8ab_L_2_TRM__DE_df.csv	RPL26	-0.197713	0.571984
TCRab CD8ab_L_2_TRM__DE_df.csv	LAT	-1.29511	0.571984
TCRab CD8ab_IEL_2_TRM__DE_df.csv	DNAJB1	-0.583273	0.58892
TCRab CD8ab_L_2_TRM__DE_df.csv	TMSB10	-0.249254	0.592998
TCRab CD8ab_IEL_2_TRM__DE_df.csv	ATP8A1	0.993241	0.602765
TCRab CD8ab_IEL_2_TRM__DE_df.csv	RPS12	-0.171594	0.602765
TCRab CD8ab_PB_2_Teff__DE_df.csv	MT-ND3	0.706368	0.60544
TCRab CD8ab_PB_2_Teff__DE_df.csv	HLA-DRB1	-2.00932	0.60544
TCRab CD8ab_IEL_2_TRM__DE_df.csv	CCL5	0.572816	0.616896
TCRab CD8ab_IEL_2_TRM__DE_df.csv	RPL10A	-0.305505	0.616896
TCRab CD8ab_IEL_2_TRM__DE_df.csv	PLP2	-0.758877	0.616896
TCRab CD8ab_L_2_TRM__DE_df.csv	RPS4X	-0.226986	0.634384
TCRab CD8ab_L_2_TRM__DE_df.csv	NACA	-0.332697	0.645346
TCRab CD8ab_IEL_2_TRM__DE_df.csv	MT-ND3	0.195653	0.646225
TCRab CD8ab_PB_1_Teff__DE_df.csv	SARAF	-0.500492	0.646979
TCRab CD4_L_2_TRM__DE_df.csv	CD83	1.0338	0.653984
TCRab CD8ab_L_2_TRM__DE_df.csv	RPL11	-0.158142	0.664657
TCRab CD8ab_L_2_TRM__DE_df.csv	RPL13A	-0.364953	0.665515
TCRab CD4_LP_0_Tph__DE_df.csv	ANKRD28	1.39814	0.667991
TCRab CD4_LP_0_Tph__DE_df.csv	CCL5	1.98541	0.682705
TCRab CD4_L_2_TRM__DE_df.csv	REL	0.928865	0.683961
TCRab CD4_L_2_TRM__DE_df.csv	MT-ND2	0.602929	0.683961
TCRab CD4_L_2_TRM__DE_df.csv	RPL7A	-0.31402	0.683961
TCRab CD4_L_2_TRM__DE_df.csv	RPL26	-0.305201	0.683961
TCRab CD8ab_L_0_Teff__DE_df.csv	TRBV6-2	3.36816	0.686524
TCRab CD8ab_L_2_TRM__DE_df.csv	ARL4C	-0.702787	0.693045
TCRab CD8ab_L_1_TRM__DE_df.csv	RPL26	-0.219586	0.704396
TCRab CD8ab_L_1_TRM__DE_df.csv	RPLP0	-0.28831	0.704396
TCRab CD4_L_2_TRM__DE_df.csv	S100A10	-0.618619	0.708638
TCRab CD8ab_L_2_TRM__DE_df.csv	AC022075.1	2.1774	0.720709
TCRab CD8ab_L_2_TRM__DE_df.csv	GOLIM4	2.56949	0.720709
TCRab CD8ab_L_2_TRM__DE_df.csv	PECAM1	2.7866	0.720709
TCRab CD4_LP_0_Tph__DE_df.csv	RUNX3	1.33835	0.722805
TCRab CD4_LP_0_Tph__DE_df.csv	ZEB2	1.11886	0.722805
TCRab CD4_LP_0_Tph__DE_df.csv	CD74	0.921861	0.722805
TCRab CD4_LP_0_Tph__DE_df.csv	UBC	-0.662491	0.722805
TCRab CD8ab_IEL_2_TRM__DE_df.csv	RPS27A	-0.28548	0.729687
TCRab CD4_LP_0_Tph__DE_df.csv	TRBC1	1.26049	0.731116
TCRab CD8ab_L_2_TRM__DE_df.csv	RPS8	-0.197124	0.744807
TCRab CD8ab_L_2_TRM__DE_df.csv	TRBC1	-1.18614	0.746632
TCRab CD8ab_L_1_TRM__DE_df.csv	RPS23	-0.20784	0.763832
TCRab CD4_L_2_TRM__DE_df.csv	RPS4X	-0.330158	0.766425
TCRab CD8ab_L_2_TRM__DE_df.csv	RPL9	-0.175541	0.768686
TCRab CD8ab_L_2_TRM__DE_df.csv	NEAT1	-0.646637	0.77389
TCRab CD8ab_IEL_2_TRM__DE_df.csv	SNX3	-0.936915	0.775838
TCRab CD8ab_L_1_TRM__DE_df.csv	RPS11	-0.471457	0.77966
TCRab CD8ab_IEL_0_TRM__DE_df.csv	ARID4B	0.383255	0.779909
TCRab CD8ab_IEL_0_TRM__DE_df.csv	RSL1D1	-0.680274	0.779909
TCRab CD8ab_PB_1_Teff__DE_df.csv	RPL23	0.611827	0.781533
TCRab CD8ab_PB_1_Teff__DE_df.csv	SPON2	1.58108	0.781533
TCRab CD8ab_L_1_TRM__DE_df.csv	HLA-B	0.245767	0.798069
TCRab CD8ab_L_1_TRM__DE_df.csv	PDE3B	-1.60654	0.798069
TCRab CD8ab_L_1_TRM__DE_df.csv	DTHD1	0.931726	0.800332
TCRab CD8ab_IEL_2_TRM__DE_df.csv	HSPA5	-0.530568	0.800725
TCRab CD8ab_IEL_2_TRM__DE_df.csv	FTH1	-0.445033	0.800725
TCRab CD8ab_IEL_0_TRM__DE_df.csv	SKAP1	0.330978	0.814329
TCRab CD4_L_2_TRM__DE_df.csv	EEF1A1	-0.316007	0.819601
TCRab CD8ab_IEL_2_TRM__DE_df.csv	UBA52	-0.403878	0.821585
TCRab CD8ab_IEL_2_TRM__DE_df.csv	XBP1	-0.908364	0.821585
TCRab CD8ab_IEL_1_TRM__DE_df.csv	TRGV2	1.27489	0.828364
TCRab CD8ab_IEL_2_TRM__DE_df.csv	RPL19	-0.210874	0.829219
TCRab CD8ab_IEL_2_TRM__DE_df.csv	CD69	0.424853	0.831757
TCRab CD8ab_PB_1_Teff__DE_df.csv	TRBV13	3.77735	0.839537
TCRab CD8ab_L_2_TRM__DE_df.csv	PTPN22	0.594218	0.839581
TCRab CD8ab_L_2_TRM__DE_df.csv	VAV3	1.04806	0.839581
TCRab CD8ab_L_2_TRM__DE_df.csv	PDE4D	-0.649263	0.839581
TCRab CD8ab_IEL_2_TRM__DE_df.csv	FTL	0.310453	0.839726
TCRab CD8ab_L_2_TRM__DE_df.csv	CD247	-0.769224	0.850137
TCRab CD4_L_2_TRM__DE_df.csv	RPS17	-0.786057	0.87185
TCRab CD8ab_L_2_TRM__DE_df.csv	LAG3	1.3215	0.87437
TCRab CD8ab_L_2_TRM__DE_df.csv	HDAC9	1.45739	0.87437
TCRab CD8ab_L_2_TRM__DE_df.csv	XCL2	1.6334	0.87437
TCRab CD8ab_L_2_TRM__DE_df.csv	WASF2	1.07102	0.87437
TCRab CD8ab_L_2_TRM__DE_df.csv	RPS11	-0.387424	0.87437
TCRab CD8ab_LP_1_TEM__DE_df.csv	TSPYL2	1.02548	0.911018
TCRab CD8ab_PB_2_Teff__DE_df.csv	CD74	-1.38081	0.912652
TCRab CD4_LP_0_Tph__DE_df.csv	ACTG1	0.893715	0.925561
TCRab CD4_LP_0_Tph__DE_df.csv	GPR183	-2.61129	0.925561
TCRab CD8ab_L_2_TRM__DE_df.csv	COTL1	-0.704779	0.929675
TCRab CD8ab_L_2_TRM__DE_df.csv	RPS15	-0.120193	0.929675
TCRab CD8ab_IEL_2_TRM__DE_df.csv	FOXP1	-0.677885	0.934029
TCRab CD8ab_PB_1_Teff__DE_df.csv	NKG7	0.302964	0.934576
TCRab CD8ab_PB_1_Teff__DE_df.csv	GZMK	-1.29507	0.934576
TCRab CD8ab_PB_1_Teff__DE_df.csv	CORO1A	-0.61226	0.934576
TCRab CD8ab_IEL_2_TRM__DE_df.csv	MTRNR2L12	0.286383	0.935997
TCRab CD8ab_IEL_0_TRM__DE_df.csv	CLIC3	0.774478	0.942695
TCRab CD8ab_IEL_0_TRM__DE_df.csv	CD96	0.330871	0.942695
TCRab CD8ab_IEL_2_TRM__DE_df.csv	S100A10	-0.468453	0.945157
TCRab CD4_L_2_TRM__DE_df.csv	RPL18	-0.304947	0.959974
TCRab CD4_L_2_TRM__DE_df.csv	SH3BGRL3	-0.461513	0.959974
TCRab CD8ab_L_1_TRM__DE_df.csv	VPS13B	1.72212	0.969289
TCRab CD8ab_L_1_TRM__DE_df.csv	CCL4	0.736415	0.969289
TCRab CD8ab_L_1_TRM__DE_df.csv	HLA-A	0.266852	0.969289
TCRab CD8ab_L_1_TRM__DE_df.csv	CREM	0.558486	0.969289
TCRab CD8ab_L_1_TRM__DE_df.csv	CDC14A	-1.30025	0.969289
TCRab CD8ab_L_1_TRM__DE_df.csv	S100A6	-0.529833	0.969289
TCRab CD8ab_L_1_TRM__DE_df.csv	TNFAIP3	-0.671221	0.969289
TCRab CD4_L_2_TRM__DE_df.csv	RPL5	-0.395555	0.969293
TCRab CD8ab_L_2_TRM__DE_df.csv	CCL5	0.610262	0.97344
TCRab CD8ab_L_2_TRM__DE_df.csv	RPS25	-0.149728	0.97344
TCRab CD8ab_IEL_2_TRM__DE_df.csv	RPL18A	-0.224768	0.984655
TCRab CD8ab_PB_1_Teff__DE_df.csv	SOD1	-0.753935	0.989578
TCRab CD8ab_IEL_2_TRM__DE_df.csv	AOAH	0.852317	0.989915
TCRab CD8ab_IEL_2_TRM__DE_df.csv	PTPN22	0.677306	0.989915
TCRab CD8ab_IEL_2_TRM__DE_df.csv	RPS8	-0.180205	0.989915
TCRab CD8ab_IEL_2_TRM__DE_df.csv	EEF1A1	-0.16643	0.998901
